# The double-edged role of FASII regulator FabT in *Streptococcus pyogenes* infection

**DOI:** 10.1101/2023.06.07.543851

**Authors:** Clara Lambert, Marine Gaillard, Paprapach Wongdontree, Caroline Bachmann, Antoine Hautcoeur, Karine Gloux, Thomas Guilbert, Celine Méhats, Bastien Prost, Audrey Solgadi, Sonia Abreu, Muriel Andrieu, Claire Poyart, Alexandra Gruss, Agnes Fouet

## Abstract

In *Streptococcus pyogenes*, the type II fatty acid (FA) synthesis pathway FASII is feedback-controlled by the FabT repressor bound to an acyl-Acyl carrier protein. Despite FabT defects being linked to reduced virulence in animal models, spontaneous *fabT* mutants arise *in vivo*. To resolve this paradox, we characterized the conditions and mechanisms that require FabT activity, and those that promote *fabT* mutant emergence. The primary *fabT* mutant defect is energy dissipation: specific nutrients are consumed, but the mutant fails to grow on human tissue, cells, or cell filtrates where nutrients are limited. These features explain the FabT requirement during infection. Conversely, *fabT* mutants exhibited a marked growth advantage over the wild-type in biotopes rich in saturated FAs. *fabT* mutants emerge in this context, where continued FASII activity prevented environmental FA incorporation. An *ex vivo* muscle model demonstrated that wild-type *S. pyogenes* was inhibited, while *fabT* mutant growth was stimulated, but conditional to FASII activity. Our findings elucidate the rationale for emerging *fabT* mutants that improve survival in lipid-rich biotopes, but lead to a genetic impasse for infection.
