## Supplementary Tables 1-8 for "The double-edged role of FASII regulator FabT in *Streptococcus pyogenes* infection"

### Sheet: Suppl Table 1
Supplementary Table 1. Effects of FabT mutation on fatty acid (FA) composition.
	Cultivated in														p-value
	THY							THY-Tween							THY-Tween vs THY
Fatty acids a	WTe		mFabTe		∆fabT			WTe		mFabTe		∆fabT			WT	mFabT	∆fabT
C14:0	1.9	± 0.8	0.6	± 0.1	0.325	± 0.1		8.1	± 2.2	0.9	± 0.1	0.39	± 0.2		****	ns	ns
C16:0	29.2	± 2.3	21.2	± 2.6	15.24	± 3.2		21.2	± 5.8	27.1	± 2.0	10.49	± 1.2		****	***	*
C16:1	17	± 0.5	7.9	± 1.8	3.56	± 1.4		8.3	± 1.6	4.6	± 0.4	1.98	± 0.2		****	ns	ns
C18:0	6.82	± 0.7	26.1	± 0.7	26.12	± 0.5		0.2	± 0.3	12.4	± 0.8	26.285	± 0.4		****	****	ns
C18:1∆9	9.09	± 2.4	10.8	± 2.0	11.7	± 0.2		54.8	± 3.3	30.4	± 1.5	15.01	± 0.1		****	****	ns
C18:1∆11	29.11	± 1.3	28.9	± 1.2	31.55	± 2.3		3.4	± 3.0	20.1	± 1.9	30.515	± 0.4		****	****	ns
others b	6.81	± 1.5	4.5	± 1.2	11.515	± 1.7		4.2	± 2.8	4.5	± 1.6	15.33	± 0.9		ns	ns	ns
(C18):(C16) c	0.973616		2.26662		3.68989			2		2		5.75862			**	ns	ns
UFA:SFA d	1.4556		0.994567		1.12295			2.25746		1.36582		1.27822			ns	ns	ns
a Percent of total FAs. b FAs that represent less than 2 % total FAs. c Ratio of chain lengths = (C18:0 + C18:1)/(C16:0 + C16:1). d Ratio unsaturated/saturated FAs = (C16:1 + C18:1∆9 + C18:1∆11)/(C14:0 + C16:0 + C18:0). e As reported in reference 1. In bold, percent saturated FA C18:0, a main FA with increased proportions in mFabT. See reference 2 for studies in Streptococcus pneumoniae. In blue,…
1. Lambert C, d'Orfani, A, Gaillard M, Zhang Q, Gloux K, Poyart C, Fouet A. Acyl-AcpB, a FabT co-repressor in Streptococcus pyogenes. J Bacteriol 205, e00274-23, doi: 10.1128/jb.00274-23 (2023).
2. Lu YJ, and Rock CO. Transcriptional regulation of fatty acid biosynthesis in Streptococcus pneumoniae. Mol Microbiol 59:551-66 (2006).

### Sheet: Suppl Table 2
Supplementary Table 2. Membrane lipid composition.
		Relative abundance (%)														P-value
		Cultivated							Cultivated							THY-Tween vs THY
		in THY							in THY-Tween
Lipids a	m/z	WT			mFabT				WT			mFabT				WT	mFabT
MGDG species
32:2	785.542	3.5914	±	1	0.275016	±	0.05		1.33103	±	0.29	0.147387	±	0.03		ns	ns
32:1	787.557	12.1382	±	1.75	5.86572	±	1.16		5.91684	±	1.36	2.51734	±	0.43		*	****
34:3	811.557	1.93076	±	0.44	0.132383	±	0.04		0.200497	±	0.07	0.0788332	±	0.03		ns	ns
34:2	813.572	17.1551	±	2.2	3.00699	±	0.48		16.9959	±	2.62	4.14172	±	0.46		****	ns
34:1	815.587	38.1524	±	2.53	39.6766	±	3		32.616	±	7.37	46.9466	±	4.62		****	***
35:2	827.587	0.514049	±	0.55	0.167602	±	0.15		2.35262	±	0.23	0.696339	±	0.48		ns	ns
35:1	829.603	0.506605	±	0.44	1.25251	±	1.25		1.43204	±	0.4	2.96628	±	1.07		ns	ns
36:3	839.587	2.98821	±	0.33	0.635295	±	0.26		0.776618	±	0.29	0.543894	±	0.24		ns	ns
36:2	841.602	16.3087	±	1.68	8.66442	±	2.69		33.7118	±	5.02	20.7421	±	3.14		****	****
36:1	843.616	6.71457	±	2.21	40.3235	±	1.35		4.66672	±	0.72	21.2195	±	1.79		****	ns
DGDG species
32:2	947.593	4.94379	±	1.57	0.787005	±	0.21		1.60276	±	0.57	0.364976	±	0.1		ns	**
32:1	949.608	18.7764	±	3.62	14.2657	±	3.14		8.43308	±	0.95	5.25071	±	0.63		**	****
34:2	975.623	15.5315	±	1	3.47097	±	0.72		13.2596	±	2.7	4.84087	±	0.88		****	ns
34:1	977.638	40.052	±	2.48	43.3287	±	1.46		45.0728	±	5.31	54.9118	±	3.9		****	****
36:2	1003.65	12.3102	±	2.13	5.75783	±	1.75		25.0758	±	2.52	17.122	±	1.47		****	****
36:1	1005.67	7.10246	±	1.4	31.7618	±	2.24		4.11518	±	0.89	17.1826	±	1.5		****	*
PG species
28:0	665.438	1.86935	±	1.38	0.680389	±	0.46		0.361513	±	0.34	0.205863	±	0.19		ns	ns
30:2	689.439	1.57019	±	0.64	0.287225	±	0.17		0.197145	±	0.12	0.0442383	±	0.03		ns	ns
30:1	691.454	6.3991	±	1.13	2.42754	±	0.77		5.83513	±	1.77	0.923079	±	0.49		****	ns
30:0	693.468	5.40712	±	1.16	1.67986	±	0.91		4.27843	±	1.99	1.63481	±	0.59		*	ns
32:2	717.469	7.81132	±	1.03	1.4907	±	0.27		3.79465	±	0.54	0.694695	±	0.14		**	***
32:1	719.483	16.7309	±	2.01	12.1004	±	2.05		23.5093	±	2.73	6.19255	±	0.73		****	****
32:0	721.498	2.26998	±	0.9	0.949909	±	0.73		0.00184678			2.64405	±	0.83		*	ns
33:1	733.5	0.304737	±	0.16	0.239573	±	0.18		4.29394	±	0.42	1.16259	±	0.37		**	***
34:3	743.483	2.50035	±	0.34	0.25747	±	0.21		0.144963	±	0.04	0.153908	±	0.08		ns	ns
34:2	745.499	16.2257	±	2.58	5.55404	±	1		15.7799	±	3.58	7.35012	±	0.6		****	ns
34:1	747.514	24.386	±	1.32	34.1207	±	1.51		18.1989	±	2.28	46.0857	±	3.47		****	****
36:3	771.513	1.95426	±	0.21	0.803457	±	0.47		0.511665	±	0.19	0.658133	±	0.41		ns	ns
36:2	773.529	9.02814	±	2.24	9.57903	±	3.78		20.6915	±	3.28	17.6349	±	2.52		**	****
36:1	775.545	3.54288	±	2.28	29.8297	±	1.11		2.40103	±	0.36	14.6154	±	2.63		****	ns
CL species
62:2	1319.9	4.78901	±	1.16	0.46691	±	0.08		3.28496	±	0.17	0.0912239	±	0.01		***	ns
62:1	1321.91	3.03811	±	1.16	0.56938	±	0.16		2.50629	±	0.88	0.215513	±	0.05		*	ns
64:4	1343.9	2.06442	±	0.43	0.119959	±	0.01		0.683375	±	0.64	0.0170669	±	0.01		ns	ns
64:3	1345.91	6.13729	±	1.05	0.565284	±	0.11		3.54569	±	1.21	0.183756	±	0.04		***	**
64:2	1347.93	8.52968	±	1.35	2.77366	±	0.87		10.0878	±	0.23	1.11575	±	0.09		****	ns
64:1	1349.95	2.85225	±	0.9	1.13126	±	0.45		3.29221	±	0.95	1.12771	±	0.17		*	ns
65:2	1361.95	0.226977	±	0.08	0.143693	±	0.06		1.97802	±	0.22	0.265291	±	0.05		ns	ns
66:4	1371.93	3.09601	±	2.04	0.416638	±	0.02		1.17052	±	0.53	0.163018	±	0.03		ns	ns
66:3	1373.94	9.2834	±	0.7	2.4548	±	0.2		8.70046	±	2.34	1.36526	±	0.17		****	ns
66:2	1375.96	8.89077	±	0.87	9.94313	±	2.54		11.1365	±	1.27	5.66344	±	0.26		****	*
68:4	1399.96	3.96098	±	0.34	1.08118	±	0.28		2.59316	±	1.13	0.845545	±	0.31		ns	ns
68:3	1401.98	7.28023	±	1.82	6.40299	±	0.83		9.09264	±	1.44	7.04451	±	0.6		*	ns
68:2	1403.99	4.45513	±	2.34	17.7165	±	2.35		3.65246	±	2.57	22.5889	±	2.59		****	ns
70:4	1427.99	1.71239	±	0.69	1.62583	±	0.66		2.22188	±	0.87	1.82241	±	0.5		ns	ns
70:3	1430.01	1.83974	±	1.31	6.97097	±	2.1		2.02727	±	1.31	11.0687	±	1.74		****	ns
70:2	1432.02	0.536417	±	0.38	11.009	±	3.13		0.660166	±	0.34	8.36277	±	2.27		****	ns
Deoxy-CL species
64:4	1327.9	9.29876	±	1.86	0.760238	±	0.22		5.75437	±	2.26	0.28071	±	0.29		ns	ns
64:3	1329.92	12.7293	±	2.8	3.91796	±	1.29		16.3291	±	0.78	1.77181	±	1.38		ns	ns
64:2	1331.93	3.69935	±	1.1	1.43878	±	0.59		4.77184	±	1.56	1.74369	±	1.18		ns	ns
66:5	1353.92	6.56606	±	1.8	0.527865	±	0.07		1.95106	±	0.95	0.229934	±	0.07		*	ns
66:4	1355.93	16.2349	±	1.75	3.6543	±	0.44		15.3964	±	4.27	2.02192	±	0.31		ns	ns
66:3	1357.95	14.4333	±	1.18	14.4766	±	3.53		19.1677	±	3.83	8.34129	±	1.09		*	***
68:5	1381.95	7.64036	±	0.83	1.79018	±	0.37		4.71272	±	2.22	1.18707	±	0.31		ns	ns
68:4	1383.97	13.9414	±	2.26	10.7006	±	1.05		17.2966	±	1.28	11.3902	±	1.39		ns	ns
68:3	1385.98	7.68666	±	3.1	29.2521	±	3.53		4.68969	±	5.03	36.563	±	3.21		ns	****
70:5	1409.98	3.45307	±	1.14	3.10072	±	1.17		4.06442	±	1.82	3.08238	±	0.82		ns	ns
70:4	1412	3.5053	±	2.26	9.72905	±	7.8		4.35908	±	2.79	19.3027	±	1.68		ns	ns
70:3	1414.01	0.811568	±	0.75	20.6516	±	5.19		1.50705	±	0.55	14.0854	±	3.92		ns	****
a Percent lipid species.
MGDG, monoglucosyldiacylglycerol; DGDG, diglucosyldiacylglycerol; PG, phosphatidylglycerol; CL, cardiolipin; Deoxy-CL, deoxidised cardiolipin.
2-way ANOVA, Bonferroni post-test; *p<0.05; ** p<0.01; *** p<0.001; ****p<0.0001

### Sheet: Suppl Table 3
Supplementary Table 3. Membrane lipid species.
	Cultivated in										p-value
	THY					THY-Tween					THY-Tween vs THY
Lipids a	WT		mFabT			WT		mFabT			WT	mFabT
MGDG	0.2	± 0.1	0.1	± 0.1		0.2	± 0.1	0.2	± 0.2		ns	ns
DGDG	1.1	± 0.4	0.7	± 0.2		0.7	± 0.2	0.7	± 0.4		*	ns
PG	0.7	± 0.3	0.7	± 0.2		0.5	± 0.1	0.7	± 0.4		ns	ns
CL	1	± 0.6	0.4	± 0.2		0.7	± 0.2	0.5	± 0.3		ns	ns
Total	3		1.9			2.1		2.1			ns	ns
a Milligrams lipids extracted from the equivalent of OD600 = 100 (N=4).
MGDG, monoglucosyldiacylglycerol; DGDG, diglucosyldiacylglycerol; PG, phosphatidylglycerol; CL, cardiolipin.
2-way ANOVA, Bonferroni post-test; *p<0.05.

### Sheet: Suppl Table 4
Supplementary Table 4. Modification of gene expression under all tested conditions.
Locus	Gene	Gene product	THY	THY-Tween	WT	mFabT	Function
			mFabT	mFabT	THY-Tween	THY-Tween
			vs WT	vs WT	vs THY	vs THY
M28_Spy0022	purC	Phosphoribosylaminoimidazole-succinocarboxamide synthase, PurC	1.32742				Purine synthesis
M28_Spy0023	purL	Phosphoribosylformylglycinamidine synthase, PurL	1.24487				Purine synthesis
M28_Spy0024	purF	Amidophosphoribosyltransferase, PurF	1.10165				Purine synthesis
M28_Spy0025	purM	Phosphoribosylformylglycinamidine cyclo-ligase, PurM	1.31298				Purine synthesis
M28_Spy0026	purN	Phosphoribosylglycinamide formyltransferase, PurN	1.46909				Purine synthesis
M28_Spy0107	cpa	Collagen-binding protein, Cpa	1.93726				Adhesin
M28_Spy0108	sipA	Signal peptidase I, SipA	2.08087				Signal peptidase
M28_Spy0109	M28_Spy0109	T28 T-antigen	2.19467				Adhesin
M28_Spy0110	srtB	Class B sortase protein, SrtB	1.73369				Sortase
M28_Spy0111	fctB	Pilin minor structural protein, FctB	1.94941				Adhesin
M28_Spy0137*	nga	NAD glycohydrolase, Nga	-1.35018				Virulence factor
M28_Spy0138*	ifs	Immunity factor for SPN/NAD glycohydrolase protein, Ifs	-1.54033				Resistance factor
M28_Spy0139*	slo	Thiol-activated cytolysin, SLO	-1.35684				Virulence factor
M28_Spy0140	M28_Spy0140	Uncharacterized protein	-1.57793		-1.68756		Unknown function
M28_Spy0184*	M28_Spy0184	RofA-related transcriptional regulator			-1.08237		Transcriptional regulator
M28_Spy0249	M28_Spy0249	Transposase *	-14.443				Transposition
M28_Spy0338	M28_Spy0338	Uncharacterized protein	-1.61338	-0.83623	-1.20694		Unknown function
M28_Spy0341	M28_Spy0341	Uncharacterized protein	-1.68875		-0.895184		Unknown function
M28_Spy0346	M28_Spy0346	Uncharacterized protein	-1.47464		-1.01126		Unknown function
M28_Spy0371**	M28_Spy0371	67 kDa myosin-crossreactive antigen MCRA; fatty acid double bond hydratase	1.53357		1.94076	0.587748	Fatty acid degradation
M28_Spy0658	M28_Spy0658	5'-nucleotidase	1.18744				DNA regulation
M28_Spy0757	M28_Spy0757	PTS system, mannose/fructose family IIA component	-0.996469				Phosphotransferase system
M28_Spy0853**	M28_Spy0853	Diacylglycerol kinase family lipid kinase	0.876515			-1.10234	Lipid metabolism
M28_Spy0855**	M28_Spy0855	Uncharacterized protein	1.60902			-1.96911	Unknown function
M28_Spy0977	phage protein	Hyaluronoglucosaminidase			1.59404		Phage
M28_Spy1014	M28_Spy1014	Phage DNA/RNA helicase	1.02806				Phage
M28_Spy1098**	grab	Protein G-related alpha 2M-binding protein, Grab	1.64716				Virulence factor
M28_Spy1112**	gapN	NADP-dependent glyceraldehyde-3-phosphate dehydrogenase, GapN	-1.22047		-0.74016		Glycolysis
M28_Spy1136	M28_Spy1136	D-alanyl-D-alanine carboxypeptidase	1.63314		0.91706		Peptidoglycan biosynthesis
M28_Spy1137	M28_Spy1137	Uncharacterized protein	1.59601				Unknown function
M28_Spy1138	M28_Spy1138	Uncharacterized protein	1.76717				Unknown function
M28_Spy1147*	kup	Probable potassium transport system protein, Kup	2.23442			-0.854464	Transporter
M28_Spy1228	M28_Spy1228	Phage protein			1.36114		Phage
M28_Spy1229	M28_Spy1229	Phage protein			1.0611		Phage
M28_Spy1234	M28_Spy1234	Phage endopeptidase			1.08208		Phage
M28_Spy1236	M28_Spy1236	Phage protein			1.22324		Phage
M28_Spy1237	M28_Spy1237	Phage protein			1.16013		Phage
M28_Spy1238	M28_Spy1238	Phage protein			1.24024		Phage
M28_Spy1239	M28_Spy1239	Major tail shaft protein			1.30202		Phage
M28_Spy1244	M28_Spy1244	Major head protein			1.25757		Phage
M28_Spy1245	M28_Spy1245	Phage protein			1.19879		Phage
M28_Spy1249	M28_Spy1249	Minor capsid protein			1.12583		Phage
M28_Spy1251	M28_Spy1251	Phage protein			1.22528		Phage
M28_Spy1255	M28_Spy1255	ParB-like protein			1.21917		Phage
M28_Spy1336	M28_Spy1336	R28 protein GAS-specific adhesin	1.04137		1.41224		Adhesin
M28_Spy1434	M28_Spy1434	DegV family protein, FakB3, fatty acid metabolism			-1.49123	-1.40883	Lipid metabolism
M28_Spy1473**	accD	Acetyl-coenzyme A carboxylase carboxyl transferase subunit alpha, AccD		2.56717	-2.34331		Fatty acid biosynthesis
M28_Spy1474**	accA	Acetyl-coenzyme A carboxylase carboxyl transferase subunit beta, AccA		2.58869	-2.35708		Fatty acid biosynthesis
M28_Spy1475**	accC	Biotin carboxylase, AccC		2.66577	-2.43142		Fatty acid biosynthesis
M28_Spy1476**	fabZ	3-hydroxyacyl-[acyl-carrier-protein] dehydratase, FabZ		2.55877	-2.33458		Fatty acid biosynthesis
M28_Spy1477**	accB	Biotin carboxyl carrier protein of acetyl-CoA carboxylase, AccB		2.53406	-2.53452		Fatty acid biosynthesis
M28_Spy1478**	fabF	3-oxoacyl-[acyl-carrier-protein] synthase 2, FabF		2.60074	-2.52398		Fatty acid biosynthesis
M28_Spy1479**	fabG	3-oxoacyl-[acyl-carrier-protein] reductase, FabG		2.67587	-2.4858		Fatty acid biosynthesis
M28_Spy1480**	fabD	Malonyl CoA-acyl carrier protein transacylase, FabD		2.43445	-2.43003		Fatty acid biosynthesis
M28_Spy1481**	fabKa	Enoyl-[acyl-carrier protein] reductase (NADH), FabK		2.35132	-2.39704		Fatty acid biosynthesis
M28_Spy1483	fabH	3-oxoacyl-[acyl-carrier-protein] synthase 3, FabH		0.678556	-1.17617		Fatty acid biosynthesis
M28_Spy1484	fabT	Transcriptional regulator, FabT			-0.921		Fatty acid biosynthesis
M28_Spy1485*	fabMa	Enoyl-CoA hydratase, FabM			-1.1599		Fatty acid biosynthesis
M28_Spy1562**	uspA	Universal stress protein family, UspA	-1.7403	-4.06572	1.84289		Stress response
M28_Spy1563**	norA	Quinolone resistance protein, NorA	-1.28811	-3.22915	1.52918		Antibiotic resistance
M28_Spy1638**	fakB4	DegV family protein, FakB4		0.835079	-1.08336		Fatty acid storage-catabolism
M28_Spy1672*	ska	Streptokinase, Ska	0.929276		1.06905		Tissue invasion
M28_Spy1675	sclA/scl1	Collagen-like surface protein A, SclA/Scl1	-1.82333		-0.996457		Adhesin
M28_Spy1699**	M28_Spy1699	Cell surface protein	-0.923127		-1.8223		Adhesin
M28_Spy1700**	scpA	C5a peptidase, ScpA	-1.16161		-2.07288		Adhesin
M28_Spy1701	M28_Spy1701	Enn protein	-0.870996		-1.02598		Adhesin
M28_Spy1702	M28_Spy1702	M28 protein	-1.98506				Adhesin
M28_Spy1715	sfbX	Fibronectin-binding protein, SfbX	-0.889321		-1.35934		Adhesin
M28_Spy1716	sof	Serum opacity factor	-1.09348		-1.3749		Adhesin
M28_Spy1813	M28_Spy1813	Phage protein	-1.49092				Phage
M28_Spy1838**	M28_Spy1838	Phage protein	2.66085	1.61846	3.20258	2.16018	Phage
Gene expression was considered modified in a given condition when the absolute value of log2-Foldchange (FC) was greater than or equal to 1, with an adjusted p-value ≤ 0.05. * Genetic loci in red were validated by qRT-PCR (Supplementary Figure 4c). a Differences in fabK and fabM expression in THY were below the significance threshold by transcriptomics, and were therefore examined by qRT-PCR (Sup…
1. Eraso, J. M. et al. Genomic Landscape of Intrahost Variation in Group A Streptococcus: Repeated and Abundant Mutational Inactivation of the fabT Gene Encoding a Regulator of Fatty Acid Synthesis. Infect Immun 84, 3268-3281, doi:10.1128/IAI.00608-16 (2016).

### Sheet: Suppl Table 5
Supplementary Table 5. Metabolites present in the different media tested.
Metabolites	LOD* [µM]	Infection medium (RPMI)			Conditioned supernatants (SN)			SN inoculated with
								WT strain 8 h			mFabT strain 8 h			WT strain 16 h			mFabT strain 16 h
		1	2	3	1	2	3	1	2	3	1	2	3	1	2	3	1	2	3
Amino acids
Asn	102	290	242	320	375	375	353	392	328	381	394	378	352	371	351	381	341	301	304
Asp	153	121	103	134	155	158	154	162	165	168	170	175	164	211	163	183	174	182	189
Gly	103	104	90	115	180	180	173	185	164	180	185	186	175	190	167	181	172	160	165
His	20.1	66.9	56.6	73.3	85.5	86.4	82.5	93.6	83.5	89.6	91.8	91.3	87.5	92.1	82.4	89.9	83.4	80	82.1
Ile	205	305	255	332	344	357	333	369	328	365	357	367	348	374	330	371	332	307	328
Lys	104	160	133	169	200	199	197	213	188	210	211	218	200	216	195	214	190	183	187
Met	44.6	45.9	39.5	51.1	60.2	59.5	58.6	63.6	55.7	63.9	63.8	64.7	61.4	66.6	57.5	63.5	59.2	56.4	58.7
Pro	93.8	127	107	136	159	161	154	169	152	165	165	173	163	169	155	173	155	148	153
Ser	156	215	183	228	198	210	200	226	196	217	224	229	215	223	206	220	202	192	198
Thr	116	130	109	140	164	167	158	172	156	173	170	172	169	177	155	173	158	151	153
Tyr	42.2	77.2	66.1	83.4	97.8	98.9	95.6	103	92.4	103	105	105	99.8	108	94	105	93.8	90.6	93.8
Kynurenine	0.285	1.1	0.87	1.21	1.4	1.5	1.44	1.53	1.44	1.52	1.55	1.63	1.42	1.59	1.45	1.61	1.36	1.43	1.39
Met-SO	27.9	29	24.4	31	34.1	35.2	33.7	37	34.4	36.9	36.5	37.4	36	36.8	34.4	37.4	33.4	32.5	32.9
Sugar
Hexoses	529	8212	6915	8642	9672	9746	9962	10393	9172	10093	10243	9859	10215	10244	9217	10213	9411	8581	8967
* LOD: limit of detection Results of independent triplicates (1, 2, and 3) are shown. Values are all in µM. In bold, metabolites produced by uninfected cells. In red, products that were consumed more in mFabT- than in WT- depleted conditioned supernatants.

### Sheet: Suppl Table 6
Supplementary Table 6. Bacterial growth in the presence of platensimycin (1 µg/mL)a
	OD600 at 4 h
	WT				mFabT
BHI+BSA	1.05333	±	0.133167		1.02667	±	0.219393
BHI+BSA+Platensimycin	0.34	±	0.052915		0.906667	±	0.184752
BHI+BSA+C17:1	1.38	±	0.190788		1.28	±	0.21166
BHI+BSA+C17:1+Platensimycin	1.36667	±	0.194251		1.22667	±	0.185831
a Bacteria were grown in indicated conditions starting from an overnight BHI culture and then diluted to an initial OD600 = 0.05 (N=3).
Medium was BHI supplemented with FA-free BSA (0.025 %), to which Platensimycin (1 µg/mL) and C17:1 100 µM were added when indicated.

### Sheet: Suppl Table 7
Supplementary Table 7. Strains and plasmids used in this study.
Strains	Relevant properties	Source
or plasmids		or reference
Streptococcus pyogenes
WT	Wild-type representative emm28 clinical isolate, M28PF1	1
CCH1718	M28PF1 derivative harboring multiple mutations including the replacement in fabT of C313 by T encoding the FabTH105Y polymorphism	Laboratory collection
∆fabT	M28PF1 deleted for fabT	This study
mFabT	M28PF1 mutated in fabT C313T (FabTH105Y)	2
WTeryR-igfp	M28PF1 with the integrated pG1-lacA-PTetO-gfp containing an erythromycin resistance cassette	3
mFabTeryR-igfp	mFabT with the integrated pG1-lacA-PTetO-gfp containing an erythromycin resistance cassette	This study
Escherichia coli
StellarTM	F-, endA1, supE44, thi-1, recA1, gyrA96, phoA, Φ80d lacZΔ M15, Δ(lacZYA – argF) U169, Δ(mrr – hsdRMS –mcrBC), ΔmcrA, λ-	Clontech
Plasmids
pG1	thermosensitive broad-host-range vector	4
pG1-∆fabT	pG1-∆fabT construct for fabT deletion in S. pyogenes	This study
pG1-lacAPTetO-gfp	pG1-lacA-Perm-gfp with the Erm promoter replaced by the tetO tetR Pxyl promoter of pTCV_TetO. Can be integrated in S. pyogenes genome for anhydrotetracycline inducible gfp expression	3
1. Longo, M. et al. Complete Genome Sequence of Streptococcus pyogenes emm28 Clinical Isolate M28PF1, Responsible for a Puerperal Fever. Genome Announc 3, doi:10.1128/genomeA.00750-15 (2015). 2. Lambert, C. et al. A Streptococcus pyogenes DegV protein regulates the membrane lipid content and limits the formation of extracellular vesicles. PLoS One 18, e0284402, doi:10.1371/journal.pone.0284402 (2…

### Sheet: Suppl Table 8
Supplementary Table 8. Primers used in this study for cloning, clone verifications, PCR, and qRT-PCR experiments.
Primer name	Sequence	Used for
P47	CGCCAGGGTTTTCCCAGTCACGAC	Plasmid construction for ∆fabT strain
RP48	AGCGGATAACAATTTCACACAGGA	Plasmid construction for ∆fabT strain
ermB-F	GAGTGTGTTGATAGTGCAGT	Plasmid construction for ∆fabT strain
ermB-R	TAGGCGCTAGGGACCTCTTTA	Plasmid construction for ∆fabT strain
FabTavF	GATATTTTCAACCGGGCGTGGACTAGGGAATCTAC	Plasmid construction for ∆fabT strain
FabTavR2	CCATGATTACGAATTCGCACCATCTGTGTGTAAT	Plasmid construction for ∆fabT strain
FabTamR	CCGGTTGAAAATATCAACTAAGTATT	Plasmid construction for ∆fabT strain
FabTamF2	CGACTCTAGAGGATCCGCCAAAACCAGTCATCCTT	Plasmid construction for ∆fabT strain
PFabTamEco	ATATAGAATTCGGCAGAGCTTGCTATTCAAGA	PCR overlapping fabM and fabT
PFabTavBam	ATAGGATCCGCAAGATCATCTACAACATCA	PCR overlapping fabM and fabT
fabH_acpP_Am	GGGACAGATTAGGTTAGATGGT	PCR overlapping fabH and acpA
fabH_acpP_Av	GCGTTACTTCTTCTGTCTCCTT	PCR overlapping fabH and acpA
acpP_fabK_Am	GGTGACCTTGTTGCTTA	PCR overlapping acpA and fabK
acpP_fabK_Av	CCATTCCTCCTTGAAAA	PCR overlapping acpA and fabK
fabZ_accC_Am	GCAGCAAGTGGAACATTAA	PCR overlapping fabZ and accC
fabZ_accC_Av	CACCACGATTAGCAATTAA	PCR overlapping fabZ and accC
accD-end	GCGTTACCAACGCTTTCGTAAA	PCR overlapping accD and serS
serS-end	GGCGAAACCGTCATTTCACCT	PCR overlapping accD and serS
FabT-222	GGTCTGGCAAAGCTTTTTCA	Identification of spontaneous fabT mutants
FabTavComp	GGCGTTCTGCTATTCCTGTT	Identification of spontaneous fabT mutants
rofA-Am	GGCGTTAAATTGTCGAAGATACTGC	qRT-PCR of M28_Spy0184 coding for RofA
rofA-Av	CCTACTGGCTATTTTGTTGACAGAA	qRT-PCR of M28_Spy0184 coding for RofA
0371-Am	GCCGATTTCTGATCTACCCCTT	qRT-PCR of M28_Spy0371
0371-Av	GCCCTTACCTTTGGAGTGATGA	qRT-PCR of M28_Spy0371
0853_Am	GCCAACATGGTTTTTCCGAA	qRT-PCR of M28_Spy0853
0853_Av	GGGATAACCAAGTCAATCTT	qRT-PCR of M28_Spy0853
1136-Am	CCGGATATGCAAGAATATTCCTT	qRT-PCR of M28_Spy1136
1136-Av	CCCGTAGCGGTCAAATAATTGGT	qRT-PCR of M28_Spy1136
R28-Am	GGGCGCAATTACCTTTACTGCAAA	qRT-PCR of M28_Spy1336 coding for R28
R28-Av	CCGTTTGGTCCTTACCTTTTGGTT	qRT-PCR of M28_Spy1336 coding for R28
1434-Am	CCCTACAGATTGGCACAGAAAT	qRT-PCR of M28_Spy1434 coding for FakB3
1434-Av	GGGCTTGGACAGCTAGATGT	qRT-PCR of M28_Spy1434 coding for FakB3
1562-Am	GCACGTTTAGATACATGACAATTGG	qRT-PCR of M28_Spy1562 coding for UspA
1562-Av	GCTCTCACGATCAACAGATCAAT	qRT-PCR of M28_Spy1562 coding for UspA
norA-Am	GTGGCCATCACAGTAATAAACTTT	qRT-PCR of M28_Spy1563 coding for NorA
norA-Av	CCCTGTTGCCAATCCTGCCT	qRT-PCR of M28_Spy1563 coding for NorA
1638-Am	GCCAGCTTTCATCTTTTTCAAAAGG	qRT-PCR of M28_Spy1638 coding for FakB4
1638-Av	GGGCAGAAGATCATGATATTGTC	qRT-PCR of M28_Spy1638 coding for FakB4
ska-Am	CCGTCCATCTGTCAACAACAGCCA	qRT-PCR of M28_Spy1672 coding for Ska
ska-Av	CCTCCATGAGCAGGTTGTGATGTT	qRT-PCR of M28_Spy1672 coding for Ska
csp-Am	GGCTGCATGCTATCTACGGCA	qRT-PCR of M28_Spy1699 coding for Cell Surface protein
csp-Av	GCCGCTATTCCATTCGCAAACT	qRT-PCR of M28_Spy1699 coding for Cell Surface protein
scpA-Am	GGGGGTTCTACGGCTTGTTC	qRT-PCR of M28_Spy1700 coding for ScpA
scpA-Av	GCGCTCATGTCTACGAGCAT	qRT-PCR of M28_Spy1700 coding for ScpA
sfbX-Am	GGGGCTTGAAACTCGGTGTT	qRT-PCR of M28_Spy1715 coding for SfbX
sfbX-Av	GGCCAAGTCTGGGACCCACT	qRT-PCR of M28_Spy1715 coding for SfbX
sof-Am	GGGGTGAGGCTGGAGTAGTG	qRT-PCR of M28_Spy1716 coding for SOF
sof-Av	GCAGCTGGGAGCGGAGCTA	qRT-PCR of M28_Spy1716 coding for SOF
gyrA1	GCCATGAGTGTCATTGTGGC	qRT-PCR of gyrA
gyrA2	GGCGATAACTCCACCACTGA	qRT-PCR of gyrA
